# Overlapping transcriptional expression response of wheat zinc-induced facilitator-like transporters emphasize important role during Fe and Zn stress

**DOI:** 10.1101/581405

**Authors:** Shivani Sharma, Gazaldeep Kaur, Anil Kumar, Jaspreet Kaur, Ajay Kumar Pandey

**Affiliations:** National Agri-Food Biotechnology Institute (Department of Biotechnology), Sector 81, Knowledge City, Mohali, Punjab, India-140306; University Institute of Engineering and Technology, Sector 25, Panjab University, Chandigarh, Punjab, India-160015

**Keywords:** iron starvation, micronutrient uptake, *Triticum aestivum* L., zinc transport, biofortification

## Abstract

**Background:** Hexaploid wheat is an important cereal crop that has been targeted to enhance grain micronutrient content including zinc and iron. In this direction, modulating the expression of plant transporters involved in Fe and Zn homeostasis could be one of the promising approaches. Therefore, the present work was undertaken to identify bread wheat <u>Z</u>inc–Induced <u>F</u>acilitator-<u>L</u>ike (ZIFL) family of transporters and study their transcriptional expression response during micronutrient fluctuations and exposure to multiple heavy metals.

**Results:** The genome-wide analyses resulted in identification of thirty-five putative *TaZIFL* genes, which were distributed only on Chromosome 3, 4 and 5. Wheat ZIFL proteins subjected to the phylogenetic analysis showed the uniform distribution along with rice, *Arabidopsis* and maize. *In-silico* analysis of the promoters of the wheat ZIFL genes suggested the presence of multiple metal binding sites including those which are involved in Fe homeostasis. QRT-PCR analysis of wheat *ZIFL* genes suggested the differential regulation of the transcripts in roots and shoots under surplus Zn and also during Fe starvation. Specifically, in roots, *TaZIFL2.3, TaZIFL4.1, TaZIFL4.2, TaZIFL5, TaZIFL6.1* and *TaZIFL6.2* were significantly up-regulated by both Zn and Fe. This suggested that ZIFL could possibly be regulated by both the nutrient stress in a tissue specific manner. Interestingly, upon exposure to heavy metals, *TaZIFL4.2* and *TaZIFL7.1* showed significant up-regulation, whereas *TaZIFL5* and *TaZIFL6.2* remained almost unaffected.

**Conclusion:** This is the first report with detailed analysis of wheat ZIFL genes. Our study also identifies closest ortholog for transporter of mugineic acid, a chelator required for Fe uptake. Comprehensive transcript expression pattern during development of wheat seedlings and against various abiotic/biotic stresses resulted in tissue specific responses. Overall, this work addresses the role of wheat *ZIFL* during the interplay between micronutrient and heavy metal stress in a tissue specific manner.
