## Supplemental Table S1 for "Overlapping transcriptional expression response of wheat zinc-induced facilitator-like transporters emphasize important role during Fe and Zn stress"

### Sheet: Sheet1
Supplementary Table S1:			List of 179 wheat sequence IDs extracted for MFS_1 family, Pfam ID: PF07690 using ensembl wheat database
TRIAE_CS42_1AL_TGACv1_000410_AA0011460
TRIAE_CS42_1AL_TGACv1_000434_AA0012070
TRIAE_CS42_1AL_TGACv1_001191_AA0026780
TRIAE_CS42_1AL_TGACv1_001648_AA0033430
TRIAE_CS42_1BL_TGACv1_031445_AA0114280
TRIAE_CS42_1BL_TGACv1_033656_AA0141040
TRIAE_CS42_1DL_TGACv1_061108_AA0185590
TRIAE_CS42_1DL_TGACv1_061125_AA0186240
TRIAE_CS42_1DL_TGACv1_062328_AA0212700
TRIAE_CS42_1DL_TGACv1_064351_AA0234100
TRIAE_CS42_2AL_TGACv1_092985_AA0268680
TRIAE_CS42_2AL_TGACv1_093684_AA0285140
TRIAE_CS42_2AL_TGACv1_094094_AA0292490
TRIAE_CS42_2AL_TGACv1_095881_AA0315530
TRIAE_CS42_2AL_TGACv1_097088_AA0322930
TRIAE_CS42_2AS_TGACv1_112770_AA0344940
TRIAE_CS42_2BL_TGACv1_129681_AA0392390
TRIAE_CS42_2BL_TGACv1_129823_AA0397330
TRIAE_CS42_2BL_TGACv1_130578_AA0413940
TRIAE_CS42_2BL_TGACv1_130722_AA0416780
TRIAE_CS42_2BL_TGACv1_132302_AA0436630
TRIAE_CS42_2DL_TGACv1_158105_AA0509380
TRIAE_CS42_2DL_TGACv1_158248_AA0513480
TRIAE_CS42_2DL_TGACv1_158329_AA0515760
TRIAE_CS42_2DL_TGACv1_158349_AA0516360
TRIAE_CS42_2DS_TGACv1_179155_AA0604790
TRIAE_CS42_2DS_TGACv1_179267_AA0605760
TRIAE_CS42_3AL_TGACv1_194974_AA0643010
TRIAE_CS42_3AL_TGACv1_195488_AA0650160
TRIAE_CS42_3AL_TGACv1_197701_AA0667030
TRIAE_CS42_3AS_TGACv1_210574_AA0675360
TRIAE_CS42_3AS_TGACv1_210659_AA0676650
TRIAE_CS42_3AS_TGACv1_211108_AA0685120
TRIAE_CS42_3AS_TGACv1_211977_AA0696280
TRIAE_CS42_3B_TGACv1_220956_AA0724960
TRIAE_CS42_3B_TGACv1_221155_AA0732040
TRIAE_CS42_3B_TGACv1_221233_AA0734570
TRIAE_CS42_3B_TGACv1_221443_AA0741090
TRIAE_CS42_3B_TGACv1_222071_AA0756680
TRIAE_CS42_3B_TGACv1_222542_AA0766590
TRIAE_CS42_3B_TGACv1_224220_AA0794050
TRIAE_CS42_3B_TGACv1_227117_AA0821480
TRIAE_CS42_3DL_TGACv1_250077_AA0861800
TRIAE_CS42_3DL_TGACv1_250480_AA0868910
TRIAE_CS42_3DL_TGACv1_251483_AA0881920
TRIAE_CS42_3DL_TGACv1_251562_AA0882510
TRIAE_CS42_3DS_TGACv1_271661_AA0905070
TRIAE_CS42_3DS_TGACv1_272293_AA0918520
TRIAE_CS42_3DS_TGACv1_272545_AA0922140
TRIAE_CS42_4AL_TGACv1_288314_AA0944550
TRIAE_CS42_4AL_TGACv1_288481_AA0949860
TRIAE_CS42_4AL_TGACv1_288497_AA0950190
TRIAE_CS42_4AL_TGACv1_288715_AA0956250
TRIAE_CS42_4AL_TGACv1_288804_AA0958450
TRIAE_CS42_4AL_TGACv1_289623_AA0974220
TRIAE_CS42_4AL_TGACv1_290490_AA0986000
TRIAE_CS42_4AL_TGACv1_290566_AA0986900
TRIAE_CS42_4AL_TGACv1_291366_AA0994250
TRIAE_CS42_4AL_TGACv1_291366_AA0994260
TRIAE_CS42_4AS_TGACv1_306927_AA1015110
TRIAE_CS42_4BL_TGACv1_320441_AA1039150
TRIAE_CS42_4BS_TGACv1_327875_AA1077360
TRIAE_CS42_4BS_TGACv1_328176_AA1084060
TRIAE_CS42_4BS_TGACv1_328221_AA1084870
TRIAE_CS42_4BS_TGACv1_328561_AA1090060
TRIAE_CS42_4BS_TGACv1_329309_AA1100040
TRIAE_CS42_4BS_TGACv1_329699_AA1103360
TRIAE_CS42_4DL_TGACv1_342906_AA1125130
TRIAE_CS42_4DL_TGACv1_344975_AA1150810
TRIAE_CS42_4DS_TGACv1_361391_AA1166860
TRIAE_CS42_4DS_TGACv1_361556_AA1170070
TRIAE_CS42_4DS_TGACv1_361603_AA1170580
TRIAE_CS42_4DS_TGACv1_361827_AA1173320
TRIAE_CS42_4DS_TGACv1_362084_AA1176610
TRIAE_CS42_4DS_TGACv1_362345_AA1178970
TRIAE_CS42_5AL_TGACv1_374029_AA1188270
TRIAE_CS42_5AL_TGACv1_374613_AA1204440
TRIAE_CS42_5AL_TGACv1_374768_AA1208640
TRIAE_CS42_5AL_TGACv1_375132_AA1216510
TRIAE_CS42_5AL_TGACv1_375996_AA1230350
TRIAE_CS42_5AL_TGACv1_375996_AA1230380
TRIAE_CS42_5AL_TGACv1_377068_AA1243690
TRIAE_CS42_5AL_TGACv1_377068_AA1243720
TRIAE_CS42_5AL_TGACv1_377068_AA1243730
TRIAE_CS42_5AL_TGACv1_377085_AA1243950
TRIAE_CS42_5AL_TGACv1_378077_AA1251060
TRIAE_CS42_5AS_TGACv1_392939_AA1266530
TRIAE_CS42_5BL_TGACv1_404121_AA1284900
TRIAE_CS42_5BL_TGACv1_404388_AA1298070
TRIAE_CS42_5BL_TGACv1_404467_AA1300780
TRIAE_CS42_5BL_TGACv1_404850_AA1312820
TRIAE_CS42_5BL_TGACv1_405164_AA1321410
TRIAE_CS42_5BL_TGACv1_405164_AA1321420
TRIAE_CS42_5BL_TGACv1_405238_AA1323050
TRIAE_CS42_5BL_TGACv1_405444_AA1327450
TRIAE_CS42_5BL_TGACv1_406044_AA1339700
TRIAE_CS42_5BL_TGACv1_406132_AA1341190
TRIAE_CS42_5BL_TGACv1_406247_AA1342950
TRIAE_CS42_5BL_TGACv1_406277_AA1343530
TRIAE_CS42_5BL_TGACv1_408238_AA1362430
TRIAE_CS42_5BS_TGACv1_423978_AA1385640
TRIAE_CS42_5DL_TGACv1_432950_AA1395820
TRIAE_CS42_5DL_TGACv1_433070_AA1400700
TRIAE_CS42_5DL_TGACv1_433070_AA1400710
TRIAE_CS42_5DL_TGACv1_433070_AA1400750
TRIAE_CS42_5DL_TGACv1_433070_AA1400760
TRIAE_CS42_5DL_TGACv1_433110_AA1402340
TRIAE_CS42_5DL_TGACv1_433110_AA1402350
TRIAE_CS42_5DL_TGACv1_433420_AA1412760
TRIAE_CS42_5DL_TGACv1_433767_AA1421620
TRIAE_CS42_5DL_TGACv1_434147_AA1430440
TRIAE_CS42_5DL_TGACv1_434221_AA1432020
TRIAE_CS42_5DL_TGACv1_434482_AA1436750
TRIAE_CS42_5DL_TGACv1_435971_AA1456830
TRIAE_CS42_5DL_TGACv1_436095_AA1458000
TRIAE_CS42_6AL_TGACv1_470984_AA1500170
TRIAE_CS42_6AL_TGACv1_471336_AA1507220
TRIAE_CS42_6AL_TGACv1_473677_AA1532410
TRIAE_CS42_6AS_TGACv1_485310_AA1542910
TRIAE_CS42_6AS_TGACv1_485310_AA1542920
TRIAE_CS42_6AS_TGACv1_485310_AA1542930
TRIAE_CS42_6AS_TGACv1_485310_AA1542940
TRIAE_CS42_6AS_TGACv1_485310_AA1542950
TRIAE_CS42_6AS_TGACv1_485608_AA1548600
TRIAE_CS42_6AS_TGACv1_485608_AA1548620
TRIAE_CS42_6AS_TGACv1_485608_AA1548630
TRIAE_CS42_6AS_TGACv1_485608_AA1548640
TRIAE_CS42_6AS_TGACv1_485608_AA1548650
TRIAE_CS42_6AS_TGACv1_485846_AA1553280
TRIAE_CS42_6BL_TGACv1_499730_AA1590230
TRIAE_CS42_6BL_TGACv1_499832_AA1592730
TRIAE_CS42_6BL_TGACv1_500863_AA1610920
TRIAE_CS42_6BL_TGACv1_501466_AA1617830
TRIAE_CS42_6BS_TGACv1_513763_AA1648870
TRIAE_CS42_6BS_TGACv1_513763_AA1648880
TRIAE_CS42_6BS_TGACv1_513763_AA1648890
TRIAE_CS42_6BS_TGACv1_513763_AA1648900
TRIAE_CS42_6BS_TGACv1_513763_AA1648910
TRIAE_CS42_6BS_TGACv1_513808_AA1650110
TRIAE_CS42_6BS_TGACv1_513808_AA1650120
TRIAE_CS42_6BS_TGACv1_515523_AA1670620
TRIAE_CS42_6BS_TGACv1_515556_AA1670930
TRIAE_CS42_6BS_TGACv1_516368_AA1674980
TRIAE_CS42_6BS_TGACv1_516788_AA1676150
TRIAE_CS42_6DL_TGACv1_526396_AA1682250
TRIAE_CS42_6DL_TGACv1_526434_AA1683370
TRIAE_CS42_6DL_TGACv1_526595_AA1687800
TRIAE_CS42_6DL_TGACv1_526990_AA1696870
TRIAE_CS42_6DL_TGACv1_527115_AA1698810
TRIAE_CS42_6DS_TGACv1_542511_AA1723170
TRIAE_CS42_6DS_TGACv1_542511_AA1723190
TRIAE_CS42_6DS_TGACv1_542511_AA1723200
TRIAE_CS42_6DS_TGACv1_542679_AA1727340
TRIAE_CS42_6DS_TGACv1_542679_AA1727350
TRIAE_CS42_6DS_TGACv1_542679_AA1727370
TRIAE_CS42_6DS_TGACv1_542679_AA1727380
TRIAE_CS42_6DS_TGACv1_542718_AA1728710
TRIAE_CS42_6DS_TGACv1_542718_AA1728740
TRIAE_CS42_6DS_TGACv1_542889_AA1732300
TRIAE_CS42_6DS_TGACv1_542889_AA1732320
TRIAE_CS42_6DS_TGACv1_542889_AA1732330
TRIAE_CS42_7AL_TGACv1_556141_AA1756800
TRIAE_CS42_7AL_TGACv1_557222_AA1778370
TRIAE_CS42_7AS_TGACv1_570581_AA1837920
TRIAE_CS42_7AS_TGACv1_570664_AA1839150
TRIAE_CS42_7BL_TGACv1_576910_AA1859520
TRIAE_CS42_7BL_TGACv1_580061_AA1911830
TRIAE_CS42_7BS_TGACv1_592580_AA1940690
TRIAE_CS42_7BS_TGACv1_593965_AA1955350
TRIAE_CS42_7DL_TGACv1_602537_AA1959750
TRIAE_CS42_7DL_TGACv1_602624_AA1963030
TRIAE_CS42_7DL_TGACv1_603049_AA1974730
TRIAE_CS42_7DS_TGACv1_621466_AA2016560
TRIAE_CS42_7DS_TGACv1_622339_AA2037940
TRIAE_CS42_7DS_TGACv1_624647_AA2062380
TRIAE_CS42_U_TGACv1_641194_AA2087830
TRIAE_CS42_U_TGACv1_642488_AA2118360
TRIAE_CS42_U_TGACv1_642929_AA2124930
TRIAE_CS42_U_TGACv1_644191_AA2137930
