## Supplemental Table S2 for "Overlapping transcriptional expression response of wheat zinc-induced facilitator-like transporters emphasize important role during Fe and Zn stress"

### Sheet: Sheet1
Supplementary Table S2: Detailed information for 35 putative wheat ZIFLs identified. Table includes gene IDs, chromosomal locations, CDS and protein lengths, molecular weight and pI for each of the obtained putative TaZIFLs.
Gene names	Identifiers	Scaffold	Location	Length cDNA	Length AA	Molecular wt.	pI	Subcellular loc	Exons	Introns	No-Ci	Ni-Co	Ni-Ci	No-Co
TaZIFL1.1_3A	TRIAE_CS42_3AS_TGACv1_211977_AA0696280.1	211977	3AS:29704-38645	1476	491	53745.9	7.47	PM	17	16				10
TaZIFL1.1_3B	TRIAE_CS42_3B_TGACv1_221443_AA0741090.1	221443	3B:148556-160060	1473	490	53538.8	7.88	PM	17	16				10
TaZIFL1.2_3A	TRIAE_CS42_3AS_TGACv1_210659_AA0676650.1	210659	3AS:165646-174060	1464	487	52997.9	8.37	PM	17	16				10
TaZIFL1.2_3B	TRIAE_CS42_3B_TGACv1_222071_AA0756680.1	222071	3B:14859-23695	1461	486	52945.8	7.92	PM	17	16				10
TaZIFL1.2_3D	TRIAE_CS42_3DS_TGACv1_271661_AA0905070.2	271661	3DS:10269-18585	1461	486	52876.7	7.93	PM	17	16				10
TaZIFL2.1_3B	TRIAE_CS42_3B_TGACv1_222542_AA0766590.1	222542	3B:77106-93168	1434	477	52598.5	9.17	PM	18	17			12
TaZIFL2.2_3B	TRIAE_CS42_3B_TGACv1_227117_AA0821480.1	227117	3B:11987-25025	1503	500	54611.5	9.02	PM	17	16			12
TaZIFL2.2_3D	TRIAE_CS42_3DS_TGACv1_272545_AA0922140.1	272545	3DS:19357-37125	1503	500	54668.6	8.93	PM	18	17			12
TaZIFL2.2_3A	TRIAE_CS42_3AS_TGACv1_211108_AA0685120.2	211108	3AS:61936-84535	1494	497	54403.2	8.9	PM	17	16			12
TaZIFL2.3_5B	TRIAE_CS42_5BL_TGACv1_405444_AA1327450.1	405444	5BL:86467-91915	1488	495	53998.1	9.24	PM	17	16			12
TaZIFL2.4_5D	TRIAE_CS42_5DL_TGACv1_433767_AA1421620.1	433767	5DL:15756-22440	1506	501	54609.7	9.17	PM	17	16			12
TaZIFL2.5_5B	TRIAE_CS42_5BL_TGACv1_406247_AA1342950.1	406247	5BL:62324-67925	1242	413	54217.4	8.3	PM	17	16		9
TaZIFL2.5_5D	TRIAE_CS42_5DL_TGACv1_432950_AA1395820.2	432950	5DL:220186-225670	903	300	44247.8	7.66	PM	15	14			4
TaZIFL3_4D	TRIAE_CS42_4DS_TGACv1_362345_AA1178970.1	362345	4DS:19046-26765	1473	490	54349.6	8.03	PM	17	16	11
TaZIFL3_4B	TRIAE_CS42_4BS_TGACv1_328221_AA1084870.2	328221	4BS:27768-37125	1203	400	44247.8	7.66	PM	16	15			10
TaZIFL3_4A	TRIAE_CS42_4AL_TGACv1_288497_AA0950190.1	288497	4AL:89016-95165	1473	490	54349.6	8.03	PM	17	16	11
TaZIFL4.1_4D	TRIAE_CS42_4DL_TGACv1_342906_AA1125130.1	342906	4DL:26926-36926	1479	492	53998.1	8.74	PM	17	16			12
TaZIFL4.1_4B	TRIAE_CS42_4BL_TGACv1_320441_AA1039150.2	320441	4BL:85934-92475	1479	492	53956	8.83	PM	17	16			12
TaZIFL4.2_4B	TRIAE_CS42_4BS_TGACv1_327875_AA1077360.1	327875	4BS:233372-239585	1242	413	45094.1	9.37	Vacuole	16	15			10
TaZIFL4.2_4D	TRIAE_CS42_4DS_TGACv1_362084_AA1176610.1	362084	4DS:36997-43305	1500	499	54667.8	8.92	PM	17	16			12
TaZIFL4.2_4A	TRIAE_CS42_4AL_TGACv1_291366_AA0994260.1	291366	4AL:14876-20967	1491	496	54367.5	8.99	PM	17	16			12
TaZIFL5_5D	TRIAE_CS42_5DL_TGACv1_433110_AA1402350.2	433110	5DL:130356-136165	1242	413	45220	9.33	Vacuole	16	15	11
TaZIFL5_5B	TRIAE_CS42_5BL_TGACv1_404850_AA1312820.1	404850	5BL:22386-34015	1245	414	45427.1	9.04	PM	16	15			8
TaZIFL5_5A	TRIAE_CS42_5AL_TGACv1_375996_AA1230350.1	375996	5AL:23960-29205	1440	479	52511.5	9.29	PM	17	16		11
TaZIFL6.1_5D	TRIAE_CS42_5DL_TGACv1_433110_AA1402340.1	433110	5DL:26460-32494	1479	492	53714.6	8.31	PM	17	16			12
TaZIFL6.1_5A	TRIAE_CS42_5AL_TGACv1_375996_AA1230380.1	375996	5AL:45705-56915	1479	492	53752.6	8.03	PM	17	16			12
TaZIFL6.2_4A	TRIAE_CS42_4AL_TGACv1_288715_AA0956250.1	288715	4AL:29447-35055	1479	492	54018.7	8.93	PM	17	16			12
TaZIFL6.2_4D	TRIAE_CS42_4DS_TGACv1_361827_AA1173320.1	361827	4DS:20437-27585	1479	492	54000.6	8.86	PM	17	16			12
TaZIFL6.2_4B	TRIAE_CS42_4BS_TGACv1_329309_AA1100040.1	329309	4BS:24416-30134	1479	492	54025.7	8.94	PM	17	16			12
TaZIFL7.1_4A	TRIAE_CS42_4AL_TGACv1_291366_AA0994250.2	291366	4AL:4109-10241	1548	515	56821.5	7.14	PM	18	17	11
TaZIFL7.1_4D	TRIAE_CS42_4DS_TGACv1_361603_AA1170580.1	361603	4DS:48510-54795	1689	562	61506.8	7.12	PM	17	16			12
TaZIFL7.1_4B	TRIAE_CS42_4BS_TGACv1_328561_AA1090060.3	328561	4BS:9939-18505	1203	400	43738.4	8.09	Chloroplast/PM	15	14			10
TaZIFL7.2_4D	TRIAE_CS42_4DS_TGACv1_361556_AA1170070.1	361556	4DS:44626-62265	1515	504	55321.6	6.32	PM	17	16	9
TaZIFL7.2_4A	TRIAE_CS42_4AL_TGACv1_290490_AA0986000.1	290490	4AL:9416-24540	1569	522	57815.5	6.64	PM	18	17	11
TaZIFL7.2_4B	TRIAE_CS42_4BS_TGACv1_328176_AA1084060.1	328176	4BS:122494-131305	1320	439	48181.7	8.04	PM	17	16			10
