## Supplemental Table S4 for "Overlapping transcriptional expression response of wheat zinc-induced facilitator-like transporters emphasize important role during Fe and Zn stress"

### Sheet: Sheet1
Supplementary Table S4: ZIFL Signature motifs (Cys, His, etc.) and their locations in all TaZIFLs. The motif positions were mapped to the TM-HMM predicted TaZIFL protein structures to obtain the location of motifs.
		Cys motif	His motif	MFS signature motif	Anti-porter
Group 1	TaZIFL1.1_3A	outside N-terminal loop	inside, bw 5 & 6 TM	outside, bw 2nd & 3 TM	4th TM
	TaZIFL1.1_3B	outside N-terminal loop	inside, bw 5 & 6 TM	outside, bw 2nd & 3 TM	4th TM
	TaZIFL1.2_3A	outside N-terminal loop	inside, bw 5 & 6 TM	outside, bw 2 & 3 TM	4th TM
	TaZIFL1.2_3B	outside N-terminal loop	inside, bw 5 & 6 TM	outside, bw 2 & 3 TM	4th TM
	TaZIFL1.2_3D	outside N-terminal loop	inside, bw 5 & 6 TM	outside, bw 2 & 3 TM	4th TM
Group 2	TaZIFL2.1_3B	inside N-terminal loop	inside, bw 6 & 7 TM	inside, bw 2nd & 3 TM	5th TM
	TaZIFL2.2_3B	inside N-terminal loop	inside, bw 6 & 7 TM	inside, bw 2nd & 3 TM	5th TM
	TaZIFL2.2_3D	inside N-terminal loop	inside, bw 6 & 7 TM	inside, bw 2nd & 3 TM	5th TM
	TaZIFL2.2_3A	inside N-terminal loop	inside, bw 6 & 7 TM	inside, bw 2nd & 3 TM	5th TM
	TaZIFL2.3_5B	inside N-terminal loop	inside, bw 6 & 7 TM	inside, bw 2nd & 3 TM	5th TM
	TaZIFL2.4_5D	inside N-terminal loop	inside, bw 6 & 7 TM	inside, bw 2nd & 3 TM	5th TM
	TaZIFL2.5_5B	inside N-terminal loop	inside, bw 6 & 7 TM	inside, bw 2nd & 3 TM	5th TM
	TaZIFL2.5_5D	-	inside, bw 2 & 3 TM	-	1th TM
Group 3	TaZIFL3_4D	outside N-terminal loop	inside, bw 5 & 6 TM	outside, bw 2 & 3 TM	4th TM
	TaZIFL3_4B	-	inside, bw 4 & 5 TM	inside, N-terminal loop	3th TM
	TaZIFL3_4A	outside N-terminal loop	inside, bw 5 & 6 TM	outside, bw 2 & 3 TM	4th TM
Group 4	TaZIFL4.1_4D	inside N-terminal loop	inside, bw 6 & 7 TM	inside, bw 2nd & 3 TM	5th TM
	TaZIFL4.1_4B	inside N-terminal loop	inside, bw 6 & 7 TM	inside, bw 2nd & 3 TM	5th TM
	TaZIFL4.2_4B	-	inside, bw 4 & 5 TM	outside, bw 1st & 2 TM	3rd TM
	TaZIFL4.2_4D	inside N-terminal loop	inside, bw 6 & 7 TM	inside, bw 2nd & 3 TM	2nd TM
	TaZIFL4.2_4A	inside N-terminal loop	inside, bw 6 & 7 TM	inside, bw 2nd & 3 TM	5th TM
Group 5	TaZIFL5_5D	-	inside, bw 5 & 6 TM	inside, bw 1st & 2 TM	4th TM
	TaZIFL5_5B	inside N-terminal loop	inside, bw 6 & 7 TM (PETLH till here)	inside, bw 2nd & 3 TM	5th TM
	TaZIFL5_5A	inside N-terminal loop	inside, bw 6 & 7 TM (PETIH)	inside, bw 2nd & 3 TM	5th TM
Group 6	TaZIFL6.1_5D	inside N-terminal loop	inside, bw 6 & 7 TM	inside, bw 2nd & 3 TM	5th TM
	TaZIFL6.1_5A	inside N-terminal loop	inside, bw 6 & 7 TM	inside, bw 2nd & 3 TM	5th TM
	TaZIFL6.2_4A	inside N-terminal loop	inside, bw 6 & 7 TM	inside, bw 2nd & 3 TM	5th TM
	TaZIFL6.2_4D	inside N-terminal loop	inside, bw 6 & 7 TM	inside, bw 2nd & 3 TM	5th TM
	TaZIFL6.2_4B	inside N-terminal loop	inside, bw 6 & 7 TM (LETIH)	inside, bw 2nd & 3 TM	5th TM
Group 7	TaZIFL7.1_4A	outside N-terminal loop	inside, bw 5 & 6 TM	outside, bw 2 & 3 TM	4th TM
	TaZIFL7.1_4D	outside N-terminal loop	inside, bw 6 & 7 TM (LETIH)	inside, bw 2nd & 3 TM	5th TM
	TaZIFL7.1_4B	-	inside, bw 4 & 5 TM	inside, N-terminal loop	3rd TM
	TaZIFL7.2_4D	outside N-terminal loop	inside, bw 5 & 6 TM	outside, bw 2 & 3 TM	4th TM
	TaZIFL7.2_4A	outside N-terminal loop	inside, bw 5 & 6 TM	outside, bw 2 & 3 TM	4th TM
	TaZIFL7.2_4B	-	inside, bw 4 & 5 TM	outside, bw 1st & 2 TM	3rd TM
