## Supplemental Table S5 for "Overlapping transcriptional expression response of wheat zinc-induced facilitator-like transporters emphasize important role during Fe and Zn stress"

### Sheet: Sheet2
Supplementary Table S5: Cis-elements in wheat ZIFL promoters along with their positions.
	HMRE	IRO2	MRE	IDE1	IDE1rev
TaZIFL1.1_3A	-1067 to -1061
	-835 to -829
TaZIFL1.1_3B	-840 to -834			-842 to -838
TaZIFL1.2_3A				-1327 to -1323
TaZIFL1.2_3B				-1331 to -1327	-329 to -325
				-1147 to -1143
TaZIFL1.2_3D	-1388 to -1382	-790 to -784		-604 to -600	-318 to -314
TaZIFL2.1_3B	-1384 to -1378		-1117 to -1108	-943 to -939	-959 to -955
			-999 to -990	-299 to -295
TaZIFL2.2_3A	-700 to -694			-1290 to -1286
	-1129 to -1123			-1131 to -1127
TaZIFL2.2_3B				-1065 to -1061
TaZIFL2.2_3D				-515 to -511
TaZIFL2.3_5B		-1273 to -1267	-1192 to -1183	-1339 to -1335	-106 to -102
		-212 to -206
TaZIFL2.4_5D	-314 to -308		-35 to -26
TaZIFL2.5_5B	-303 to -297			-894 to -890
				-347 to -343
TaZIFL2.5_5D	-561 to -555			-436 to -432
TaZIFL3_4A			-372 to -363	-1001 to -997	-275 to -271
			-61 to -52	-137 to -133
TaZIFL3_4B			-403 to -394	-1061 to -1057
				-927 to -923
TaZIFL3_4D	-53 to -47		-393 to -384	-1371 to -1367	-1197 to -1193
				-95 to -91	-284 to -280
TaZIFL4.1_4D				-899 to -895	-793 to -789
				-314 to -310	-485 to -481
TaZIFL4.1_4B	-1284 to -1278			-323 to -319
TaZIFL4.2_4A				-1054 to -1050
				-133 to -129
TaZIFL4.2_4B				-243 to -239	-1175 to -1171
TaZIFL4.2_4D	-1486 to -1480			-294 to -290
	-304 to -298
TaZIFL5_5A				-1142 to -1138	-1200 to -1196
				-1129 to -1125	-402 to -398
TaZIFL5_5B	-271 to -265		-296 to -287	-1242 to -1238	-485 to -481
				-1233 to -1229	-405 to -401
TaZIFL5_5D	-287 to -281		-312 to -303	-1045 to -1041	-1103 to -1099
				-1032 to -1028	-410 to -406
TaZIFL6.1_5A					-1245 to -1241
TaZIFL6.1_5D				-860 to -856	-54 to -50
TaZIFL6.2_4A			-174 to -165	-1100 to -1096	-721 to -717
				-826 to -822	-442 to -438
TaZIFL6.2_4B			-175 to -166	-275 to -271
TaZIFL6.2_4D	-629 to -623		-175 to -166	-593 to -589
	-591 to -585			-436 to -432	-353 to -349
TaZIFL7.1_4A				-752 to -748
				-659 to -655
TaZIFL7.1_4B		-446 to -440	-995 to -986	-343 to -339	-347 to -343
TaZIFL7.1_4D				-1259 to -1255	-1186 to -1182
TaZIFL7.2_4A		-1400 to -1394		-1014 to -1010	-967 to -963
				-913 to -909
TaZIFL7.2_4B
TaZIFL7.2_4D			-1072 to -1063	-1016 to -1012
			-61 to -52
