## Supplemental Table S7 for "Overlapping transcriptional expression response of wheat zinc-induced facilitator-like transporters emphasize important role during Fe and Zn stress"

### Sheet: Sheet1
Supplementary Table S7: List of the primers used during the current study.
Gene name	Primer sequence (5'-3')
TaZIFL 1.1 F	CTGTCTCAGTTTATTCACAAACTGGCCA
TaZIFL 1.1 R	ATTGCACGGACTAATGTGATGGGGTCT
TaZIFL 1.12F	TGCCTGTGTATATCAATCCTCGCCGTTGCT
TaZIFL 1.2R	ATACCTCTGCATAAGCCACATCCTGAAG
TaZIFL 2.1 F	GTTGTTGATC CAAACTTAGT AAATGTGAAA
TaZIFL 2.1 R	GGTTGGCTATGAATGGATATGTTGCAACAA
TaZIFL 2.2 F	TGATTCGACCTCAGAAGACAGGAAAGCTAA
TaZIFL 2.2 R	AGTTTTACATCTCAGGAGGTTGGTACCGTG
TaZIFL 2.3 F	ATACTTCATG ATTAGGGACT TGAAAGTCGC
TaZIFL 2.3R	TTCCTCAGAGAAAAGATTTGGGTACTTCTT
TaZIFL 2.5F	GGAGGTACAAGTTGATGACTCGATCTTAGA
TaZIFL 2.5R	ATGCCGTATAGGTTGGACATTAAAGGATAT
TaZIFL 3 F	GGACATTGGATTCTATGCTGGGTTTGTAGG
TaZIFL 3 R	TGGTGCTCTGGTCGACAAACTTCAATAGCA
TaZIFL 4.1 F	GGATGGCGATTGCCACAAGAATGCTCCTTG
TaZIFL 4.1 R	CATATGAAGTGTCTCCGGTAGCCATATGCA
TaZIFL 4.2 F	AGGTCTTGTTGTCGGTCCAGCCATTGGAGG
TaZIFL 4.2 R	AACTTCTCTATGGGGAGCAGCTCTTGAATC
TaZIFL 5 F	ATCACGTCGCTGTTCCCGTTTCTCTACTTC
TaZIFL 5 R	GTTGACTTGTCATGGAAAATGTGTGGATAT
TaZIFL 6.1 F	AGTGACAGAAAGTATGGTGGTCTTAGCTTCTC
TaZIFL 6.1 R	GCACAGCATGGTTCTGCAGAAGGGAAATTC
TaZIFL 7.1 F	AAATGGCTTACTTGGACCAATGAAGGCTTA
TaZIFL 7.1R	TATCAGAACAATGGCAGCAAAGACTGATGT
TaZIFL 7.2 F	TGGAAGGTTCCCGTACTTCTTACCATGCTT
TaZIFL 7.2 R	GTCACTTTCAGCCCATAGAGAGAACACCTC
TaZIFL 6.2 F	AGATATTGGATCCTATGCTGGTTTTCTTGC
TaZIFL 6.2 R	TTTGACAAACTTCAATGGCATAAGCCTTAA
